# Machine learning approaches based on fibroblast morphometry confidently identify stress but have limited ability to predict ALS

**DOI:** 10.1101/2022.10.23.513410

**Authors:** Csaba Konrad, Evan Woo, Kirsten Bredvik, Bangyan Liu, Thomas J. Fuchs, Giovanni Manfredi

**Affiliations:** Brain and Mind Research Institute, Weill Cornell Medicine, New York, NY, USA; Hasso Plattner Institute for Digital Health, Icahn School of Medicine at Mount Sinai

**Keywords:** Amyotrophic lateral sclerosis, Fibroblasts, Machine learning, Microscopy, Biomarkers

## Abstract

**Objective:** Amyotrophic lateral sclerosis (ALS) is a devastating neuromuscular disease with limited therapeutic options. Diagnostic and surrogate endpoint biomarkers are needed for early disease detection, clinical trial design, and personalized medicine.

**Methods:** We tested the predictive power of a large set of primary skin fibroblast (n=443) from sporadic and familial ALS patients and healthy controls. We measured morphometric features of endoplasmic reticulum, mitochondria, and lysosomes by imaging with vital dyes. We also analysed immunofluorescence images of ALS-linked proteins, including TDP-43 and stress granule components. We studied fibroblasts under basal conditions and under metabolic (galactose medium), oxidative (arsenite), and heat stress conditions. We then employed machine learning (ML) techniques on the dataset to develop biomarkers.

**Results:** Stress perturbations caused robust changes in the measured features, such as organellar morphology, stress granule formation, and TDP-43 mislocalization. ML approaches were able to predict the perturbation with near perfect performance (ROC-AUC > 0.99). However, when trying to predict disease state or disease groups (e.g., sporadic, or familial ALS), the performance of the ML algorithm was more modest (ROC-AUC Control vs ALS = 0.63). We also detected modest but significant scores when predicting clinical features, such as age of onset (ROC-AUC late vs early = 0.60).

**Conclusions:** Our findings indicate that the ML morphometry we developed can accurately predict if human fibroblasts are under stress, but the differences between ALS and controls, while statistically significant, are small and pose a challenge for the development of biomarkers for clinical use by these approaches.
