## Supplementary Table 1 for "Machine learning approaches based on fibroblast morphometry confidently identify stress but have limited ability to predict ALS"

### Sheet: Sheet1
Imaging modality	Channel	Feature name	Feature description
Live imaging	Hoechst	nucl_Area	Area of the segmented nuclei (px^2)
		nucl_Mean	Average intensity of nuclei (a.u)
		nucl_Feret	Max feret diameter of nuclei (px)
		nucl_MinFeret	Min feret diameter of nuclei (px)
	ER tracker	ER_Mean	Average intensity of the ER (a.u)
	TMRM	mittot_Mean	Average intensity of TMRM in the cell (a.u)
		mit_Area	Average size of segmented mitochondria (px^2)
		mit_Mean	Average intensity in segmented mitochondria (a.u)
		mit_Feret	Average max feret diameter of segmented mitochondria (px)
		mit_MinFeret	Average min feret diameter of segmented mitochondria (px)
		mit_n	Number of segmented mitochondria per cell
		mitskel_num_Junctions	Average number of junctions of mitochondria skeleton
		mitskel_Average_Branch_Length	Average branch length of mitochondria skeleton in a cell (px)
		mitskel_Maximum_Branch_Length	Maximum branch length of mitochondria skeleton in a cell(px)
	Lysotracker	lyso_Area	Average size of segmented lysosomes (px^2)
		lyso_Mean	Average intensity in segmented lysosomes (a.u)
		lyso_Feret	Average max feret diameter of segmented lysosomes (px)
		lyso_MinFeret	Average min feret diameter of segmented lysosomes (px)
		lyso_n	Number of segmented lysosomes per cell
	Combined	Cyto_Area	Area of the segmented cell (px^2)
		Cyto_Feret	Max feret diameter of the cell (px)
		Cyto_MinFeret	Min feret diameter of the cell (px)
Immunofluorescence	Hoechst	nucl_Area	Area of the segmented nuclei (px^2)
		nucl_Mean	Average intensity of nuclei (a.u)
		nucl_Feret	Max feret diameter of nuclei (px)
		nucl_MinFeret	Min feret diameter of nuclei (px)
	HSP60	hsp60_Area	Average size of HSP60 segments (px^2)
		hsp60_Mean	Average intensity in HSP60 segments (a.u)
		hsp60_Feret	Average max feret diameter of HSP60 segments (px)
		hsp60_MinFeret	Average min feret diameter of HSP60 segments (px)
		hsp60_n	Number of HSP60 segments per cell
		hsp60skel_Junctions	Average number of junctions of HSP60 skeleton
		hsp60skel_Average_Branch_Length	Average branch length of HSP60 skeleton in a cell (px)
		hsp60skel_Maximum_Branch_Length	Maximum branch length of HSP60 skeleton in a cell(px)
	G3BP1	g3bp1_tot_Mean	Average intensity of G3BP1 staining in the cell (a.u)
		g3bp1_gran_Area	Average size of G3BP1 granules (px^2)
		g3bp1_gran_Mean	Average intensity in G3BP1 granules (a.u)
		g3bp1_gran_Feret	Average max feret diameter of G3BP1 granules (px)
		g3bp1_gran_MinFeret	Average min feret diameter of G3BP1 granules (px)
		g3bp1_gran_n	Number of segmented G3BP1 granules per cell
	TDP-43	tdp43_nucl_Mean	Average intensity of TDP-43 staining in the nucleus (a.u)
		tdp43_cyt_Mean	Average intensity of TDP-43 staining in the cytosol (excluding nucleus)(a.u)
		tdp43_tot_Mean	Average intensity of TDP-43 staining in the cell (a.u)
		tdp43_cyto_nucl_ratio_Mean	tdp43_cyt_Mean divided by tdp43_nucl_Mean
		tdp43_gran_Area	Average size of TDP-43 granules (px^2)
		tdp43_gran_Mean	Average intensity in TDP-43 granules (a.u)
		tdp43_gran_Feret	Average max feret diameter of TDP-43 granules (px)
		tdp43_gran_MinFeret	Average min feret diameter of TDP-43 granules (px)
		tdp43_gran_n	Number of segmented TDP-43 granules per cell
	Combined	Cyto_Area	Area of the segmented cell (px^2)
		Cyto_Feret	Max feret diameter of the cell (px)
		Cyto_MinFeret	Min feret diameter of the cell (px)
		g3bp1_vs_hsp60_pearsons	Colocalization of G3BP1 and HSP60
		g3bp1_vs_tdp43_pearsons	Colocalization of G3BP1 and TDP-43
		hsp60_vs_tdp43_pearsons	Colocalization of HSP60 and TDP-43
