## Supplementary Table 2 for "Machine learning approaches based on fibroblast morphometry confidently identify stress but have limited ability to predict ALS"

### Sheet: SupplTable4 list_importance
Control vs. ALS on IF Baseline	sALS vs. other ALS on IF Baseline	Predict perturbation on LI	Predict perturbation on IF
1. feature: nucl_Mean (0.043420)	1. feature: hsp60_n (0.110753)	1. feature: ER_Mean (0.105477)	1. feature: g3bp1_gran_n (0.121928)
2. feature: hsp60_n (0.043176)	2. feature: Cyto_Area (0.079383)	2. feature: lyso_Mean (0.096870)	2. feature: tdp43_cyto_nucl_ratio_Mean (0.088564)
3. feature: g3bp1_gran_MinFeret (0.039667)	3. feature: g3bp1_gran_n (0.070469)	3. feature: mitskel_num_Junctions (0.072054)	3. feature: tdp43_nucl_Mean (0.062614)
4. feature: g3bp1_gran_Area (0.038300)	4. feature: Cyto_MinFeret (0.056446)	4. feature: mit_MinFeret (0.071215)	4. feature: g3bp1_gran_MinFeret (0.062003)
5. feature: g3bp1_gran_n (0.033695)	5. feature: tdp43_cyto_nucl_ratio_Mean (0.049127)	5. feature: mit_Mean (0.069622)	5. feature: g3bp1_vs_tdp43_pearsons (0.053013)
6. feature: g3bp1_gran_Mean (0.033392)	6. feature: nucl_Mean (0.037602)	6. feature: mitskel_Average_Branch_Length (0.063767)	6. feature: hsp60_vs_tdp43_pearsons (0.039238)
7. feature: g3bp1_gran_Feret (0.033136)	7. feature: Cyto_Feret (0.037052)	7. feature: mit_Feret (0.057161)	7. feature: g3bp1_gran_Feret (0.037302)
8. feature: hsp60skel_Junctions (0.032878)	8. feature: g3bp1_vs_tdp43_pearsons (0.036350)	8. feature: lyso_n (0.056082)	8. feature: tdp43_gran_Mean (0.035404)
9. feature: tdp43_gran_Mean (0.031565)	9. feature: tdp43_cyt_Mean (0.036126)	9. feature: mit_Area (0.051057)	9. feature: nucl_Area (0.035060)
10. feature: hsp60_vs_tdp43_pearsons (0.031505)	10. feature: tdp43_gran_n (0.033049)	10. feature: mitskel_Maximum_Branch_Length (0.051011)	10. feature: g3bp1_gran_Area (0.034916)
11. feature: tdp43_gran_Area (0.031451)	11. feature: nucl_Feret (0.029876)	11. feature: nucl_Mean (0.030487)	11. feature: nucl_MinFeret (0.033866)
12. feature: tdp43_gran_n (0.030948)	12. feature: hsp60_vs_tdp43_pearsons (0.028002)	12. feature: nucl_Area (0.028269)	12. feature: g3bp1_vs_hsp60_pearsons (0.033657)
13. feature: hsp60_Area (0.030859)	13. feature: g3bp1_vs_hsp60_pearsons (0.027851)	13. feature: lyso_Feret (0.027696)	13. feature: nucl_Feret (0.027368)
14. feature: tdp43_cyto_nucl_ratio_Mean (0.030761)	14. feature: g3bp1_gran_MinFeret (0.026851)	14. feature: Cyto_Area (0.026510)	14. feature: g3bp1_gran_Mean (0.025841)
15. feature: nucl_MinFeret (0.030721)	15. feature: g3bp1_gran_Feret (0.024834)	15. feature: lyso_Area (0.026354)	15. feature: hsp60_n (0.021167)
16. feature: g3bp1_tot_Mean (0.029491)	16. feature: nucl_MinFeret (0.023409)	16. feature: mit_n (0.026056)	16. feature: tdp43_cyt_Mean (0.020885)
17. feature: Cyto_Area (0.029472)	17. feature: tdp43_gran_Mean (0.022955)	17. feature: lyso_MinFeret (0.024739)	17. feature: tdp43_tot_Mean (0.020037)
18. feature: Cyto_MinFeret (0.028857)	18. feature: nucl_Area (0.022039)	18. feature: nucl_MinFeret (0.024611)	18. feature: hsp60_Mean (0.018927)
19. feature: tdp43_gran_MinFeret (0.028212)	19. feature: tdp43_gran_MinFeret (0.021921)	19. feature: Cyto_MinFeret (0.023682)	19. feature: g3bp1_tot_Mean (0.018407)
20. feature: hsp60_MinFeret (0.028085)	20. feature: hsp60skel_Junctions (0.020658)	20. feature: nucl_Feret (0.023672)	20. feature: hsp60skel_Average_Branch_Length (0.017465)
21. feature: hsp60_Feret (0.028058)	21. feature: hsp60skel_Maximum_Branch_Length (0.020562)	21. feature: mittot_Mean (0.022972)	21. feature: Cyto_Feret (0.017363)
22. feature: hsp60skel_Maximum_Branch_Length (0.027872)	22. feature: hsp60_Feret (0.020309)	22. feature: Cyto_Feret (0.020634)	22. feature: tdp43_gran_MinFeret (0.016822)
23. feature: Cyto_Feret (0.027869)	23. feature: tdp43_gran_Feret (0.017782)		23. feature: nucl_Mean (0.016552)
24. feature: g3bp1_vs_tdp43_pearsons (0.027718)	24. feature: hsp60_Area (0.016943)		24. feature: hsp60skel_Junctions (0.015776)
25. feature: tdp43_gran_Feret (0.027508)	25. feature: g3bp1_gran_Mean (0.016898)		25. feature: tdp43_gran_Area (0.015009)
26. feature: hsp60skel_Average_Branch_Length (0.027483)	26. feature: hsp60skel_Average_Branch_Length (0.016670)		26. feature: tdp43_gran_n (0.015001)
27. feature: nucl_Area (0.027285)	27. feature: tdp43_tot_Mean (0.015996)		27. feature: tdp43_gran_Feret (0.014832)
28. feature: tdp43_nucl_Mean (0.026765)	28. feature: g3bp1_gran_Area (0.015796)		28. feature: Cyto_MinFeret (0.014244)
29. feature: hsp60_Mean (0.026756)	29. feature: tdp43_gran_Area (0.014861)		29. feature: hsp60_MinFeret (0.013915)
30. feature: g3bp1_vs_hsp60_pearsons (0.025901)	30. feature: g3bp1_tot_Mean (0.013558)		30. feature: Cyto_Area (0.013912)
31. feature: nucl_Feret (0.025153)	31. feature: hsp60_MinFeret (0.013358)		31. feature: hsp60skel_Maximum_Branch_Length (0.013730)
32. feature: tdp43_tot_Mean (0.021487)	32. feature: hsp60_Mean (0.012347)		32. feature: hsp60_Feret (0.012722)
33. feature: tdp43_cyt_Mean (0.020555)	33. feature: tdp43_nucl_Mean (0.010167)		33. feature: hsp60_Area (0.012460)
