## Supplementary material for "Machine learning approaches based on fibroblast morphometry confidently identify stress but have limited ability to predict ALS": Table 1

### Sheet: Sheet1
Classification	Description	Classes	Total # of Class 0	Total # of Class 1	Training set #of Class 0	Training set # of Class 1	Test set # of Class 0	Test set # of Class 1
Perturbations	Classify the 6 perturbations	0: Baseline, 1: Galactose, 2: Arsenite, 3: Arsenite post stress, 4: Heat shock, 5: Heat shock post stress	Every perturbation 0-5 n= 443		Every perturbation 0-5 n= 362		Every perturbation 0-5 n=81
Control vs ALS	Classify Control vs ALS groups	0: Control, 1: (sALS, PLS, C9Orf72, SOD1)	137	306	112	250	25	56
sALs vs other ALS	Classify sALS vs other ALS groups (PLS, C9Orf72, SOD1)	0: sALS, 1: (PLS, C9Orf72, SOD1)	225	81	184	66	41	15
sALS vs PLS	Classify sALS vs PLS	0: sALS, 1: PLS	225	41	184	33	41	8
Gender	Classify female vs male	0: Male, 1: Female	181	224	143	188	38	36
Rate of decline	Classify slow progressing vs fast progressing ALS	0: ALS-FRSR rate of decline > median (0.7), 1: ALS-FRSR rate of decline < median (0.7)	107	105	86	86	21	19
FVC %	Classify low FVC vs high FVC ALS	0: FVC% > median (80.5), 1: FVC% < median (80.5)	106	106	90	82	16	24
Onset site	Classify lumbar vs bulbar ALS	0: Bulbar onset, 1: Spinal onset	105	82	85	71	20	11
Onset age	Classify early vs late onset ALS	0: Onset age > median (57), 1: Onset age < median (57)	150	140	129	109	21	31

### Sheet: Sheet2
Onset age	Onset site	FVC %	Rate of decline	Gender	sALS vs PLS	sALs vs other ALS	Control vs ALS	Perturbations	Classification
Classify early vs late onset ALS	Classify lumbar vs bulbar ALS	Classify low FVC vs high FVC ALS	Classify slow progressing vs fast progressing ALS	Classify female vs male	Classify sALS vs PLS	Classify sALS vs other ALS groups (PLS, C9Orf72, SOD1)	Classify Control vs ALS groups	Classify the 6 perturbations	Description
0: Onset age > median (57), 1: Onset age < median (57)	0: Bulbar onset, 1: Spinal onset	0: FVC% > median (80.5), 1: FVC% < median (80.5)	0: ALS FRS rate of decline > median (0.7), 1: ALS FRS rate of decline < median (0.7)	0: Male, 1: Female	0: sALS, 1: PLS	0: sALS, 1: (PLS, C9Orf72, SOD1)	0: Control, 1: (sALS, PLS, C9Orf72, SOD1)	0: Baseline, 1: Galactose, 2: Arsenite, 3: Arsenite post stress, 4: Heat shock, 5: Heat shock post stress	Classes
150	105	106	107	181	225	225	137	Every perturbation 0-5 n= 443	Class 0
140	82	106	105	224	41	81	306		Class 1
129	85	90	86	143	184	184	112	Every perturbation 0-5 n= 362	Class 0
109	71	82	86	188	33	66	250		Class 1
21	20	16	21	38	41	41	25	Every perturbation 0-5 n=81	Class 0
31	11	24	19	36	8	15	56		Class 1
