## Supplementary material for "Machine learning approaches based on fibroblast morphometry confidently identify stress but have limited ability to predict ALS": Table 2

### Sheet: ROC_AUC
Approach	Dataset	Control vs ALS	sALs vs other ALS	sALS vs PLS	Gender	Rate of decline	FVC %	Onset site	Onset age
Baseline Cross-validation scores (mean ±(95% CI))
Morphometry + RF	Live imaging Baseline	0.513738 ±(0.073182)	0.528193 ±(0.073963)	0.364619 ±(0.176007)	0.564473 ±(0.098106)	0.534037 ±(0.083790)	0.490000 ±(0.078004)	0.490347 ±(0.111999)	0.580760 ±(0.056177)
	Immunofluorescence Baseline	0.622044 ±(0.073407)	0.631562 ±(0.109496)	0.583688 ±(0.117772)	0.497911 ±(0.129601)	0.602275 ±(0.140377)	0.523890 ±(0.074822)	0.492795 ±(0.096285)	0.528263 ±(0.097603)
Bag of Visual Words + RF	Live imaging Baseline	0.502394 ±(0.106247)	0.517197 ±(0.130870)	0.551496 ±(0.155294)	0.511125 ±(0.083151)	0.424679 ±(0.102570)	0.487343 ±(0.101467)	0.456434 ±(0.088342)	0.500928 ±(0.057213)
	Immunofluorescence Baseline	0.632152 ±(0.095688)	0.617271 ±(0.089131)	0.597910 ±(0.051011)	0.529011 ±(0.116563)	0.567716 ±(0.087754)	0.570676 ±(0.114840)	0.511151 ±(0.085445)	0.516211 ±(0.137696)
Feature Embedding + RF	Live imaging Baseline	0.521304 ±(0.049992)	0.490914 ±(0.116362)	0.512374 ±(0.196631)	0.584557 ±(0.096108)	0.526869 ±(0.103294)	0.478376 ±(0.117239)	0.506843 ±(0.127330)	0.496442 ±(0.109505)
	Immunofluorescence Baseline	0.489593 ±(0.044807)	0.481291 ±(0.086509)	0.542634 ±(0.138354)	0.570709 ±(0.111222)	0.534915 ±(0.081415)	0.567358 ±(0.123048)	0.538435 ±(0.139371)	0.520529 ±(0.086070)
Deep learning	Live imaging Baseline	0.473715 ±(0.068486)	0.528859 ±(0.073726)	0.440053 ±(0.144531)	0.545363 ±(0.092340)	0.499510 ±(0.126452)	0.508982 ±(0.137446)	0.391888 ±(0.046977)	0.606674 ±(0.104507)
	Immunofluorescence Baseline	0.485667 ±(0.093510)	0.569742 ±(0.091578)	0.565773 ±(0.157902)	0.535331 ±(0.066487)	0.514450 ±(0.091470)	0.502975 ±(0.199187)	0.595867 ±(0.105179)	0.599095 ±(0.071696)
Baseline Test scores
Morphometry + RF	Live imaging Baseline	0.697857	0.455285	0.39939	0.560897	0.498747	0.484375	0.386364	0.459293
	Immunofluorescence Baseline	0.531818	0.57	0.521875	0.44391	0.507519	0.602778	0.257576	0.515741
Bag of Visual Words + RF	Live imaging Baseline	0.648214	0.512195	0.496951	0.464744	0.426065	0.533333	0.393939	0.374074
	Immunofluorescence Baseline	0.549242	0.651667	0.590625	0.459936	0.510025	0.516667	0.484848	0.614815
Feature Embedding + RF	Live imaging Baseline	0.627214	0.503571	0.535714	0.605769	0.610526	0.526316	0.424242	0.549474
	Immunofluorescence Baseline	0.591288	0.703333	0.80625	0.512821	0.578947	0.629073	0.292929	0.607527
Deep learning	Live imaging Baseline	0.490338	0.426786	0.407143	0.628086	0.418421	0.438889	0.390909	0.47931
	Immunofluorescence Baseline	0.350758	0.66	0.7125	0.593844	0.591479	0.438596	0.422727	0.520737
