## Supplementary material for "Machine learning approaches based on fibroblast morphometry confidently identify stress but have limited ability to predict ALS": Table 3

### Sheet: ROC_AUC
Approach	Dataset	Perturbations	Control vs ALS	sALs vs other ALS	sALS vs PLS	Gender	Rate of decline	FVC %	Onset site	Onset age
Ensemble Cross-validation scores (mean ±(95% CI))
Morphometry + RF	Live imaging Ensemble	0.980453 ±(0.004466)	0.467846 ±(0.051063)	0.539178 ±(0.089608)	0.437305 ±(0.155434)	0.464704 ±(0.087970)	0.522193 ±(0.091885)	0.465440 ±(0.122011)	0.400386 ±(0.078455)	0.475165 ±(0.093528)
	Immunofluorescence Ensemble	0.980649 ±(0.003865)	0.588366 ±(0.078358)	0.614535 ±(0.121760)	0.637431 ±(0.093442)	0.551379 ±(0.094125)	0.525331 ±(0.100891)	0.441618 ±(0.091664)	0.476236 ±(0.104552)	0.479364 ±(0.090471)
	LI+IF Ensemble	0.997234 ±(0.000777)	0.578455 ±(0.072984)	0.564301 ±(0.065707)	0.556240 ±(0.135268)	0.504683 ±(0.106339)	0.541371 ±(0.099904)	0.458167 ±(0.144609)	0.441387 ±(0.105873)	0.494512 ±(0.092544)
Bag of Visual Words + RF	Live imaging Ensemble	0.999479 ±(0.000403)	0.410346 ±(0.117111)	0.559031 ±(0.151884)	0.475477 ±(0.108646)	0.464888 ±(0.084776)	0.498319 ±(0.123253)	0.472242 ±(0.123050)	0.446329 ±(0.109813)	0.428332 ±(0.083022)
	Immunofluorescence Ensemble	0.999904 ±(0.000085)	0.526076 ±(0.074561)	0.619653 ±(0.080008)	0.553117 ±(0.105683)	0.559534 ±(0.126464)	0.534018 ±(0.077368)	0.511688 ±(0.128232)	0.489065 ±(0.099698)	0.425972 ±(0.063083)
	LI+IF Ensemble	1.000000 ±(0.000000)	0.456152 ±(0.113589)	0.604060 ±(0.133559)	0.536826 ±(0.097895)	0.541394 ±(0.076127)	0.516356 ±(0.120365)	0.483514 ±(0.110485)	0.482478 ±(0.130687)	0.408583 ±(0.094077)
Feature Embedding + RF	Live imaging Ensemble	0.997745 ±(0.001210)	0.480502 ±(0.072680)	0.493577 ±(0.124880)	0.457070 ±(0.152915)	0.539540 ±(0.110577)	0.416472 ±(0.130988)	0.434042 ±(0.156481)	0.461371 ±(0.114111)	0.487220 ±(0.105741)
	Immunofluorescence Ensemble	0.997542 ±(0.000688)	0.491064 ±(0.060441)	0.550082 ±(0.084188)	0.501035 ±(0.143024)	0.553504 ±(0.114736)	0.477665 ±(0.123703)	0.537021 ±(0.115918)	0.523849 ±(0.120422)	0.478837 ±(0.083879)
	LI+IF Ensemble	0.999710 ±(0.000146)	0.459386 ±(0.092440)	0.548855 ±(0.095545)	0.443098 ±(0.174339)	0.552353 ±(0.133582)	0.447641 ±(0.120179)	0.490341 ±(0.087373)	0.450600 ±(0.120458)	0.491947 ±(0.117954)
Deep learning	Live imaging Ensemble	0.997996 ±(0.001108)	0.504154 ±(0.061361)	0.541883 ±(0.082638)	0.563536 ±(0.051671)	0.508037 ±(0.087619)	0.393143 ±(0.059668)	0.529203 ±(0.112895)	0.448240 ±(0.083182)	0.568795 ±(0.100148)
	Immunofluorescence Ensemble	0.995349 ±(0.001424)	0.478862 ±(0.075028)	0.599406 ±(0.052596)	0.625885 ±(0.141105)	0.523545 ±(0.079971)	0.472632 ±(0.099799)	0.533501 ±(0.218948)	0.572601 ±(0.071838)	0.565761 ±(0.053251)
	LI+IF Ensemble	0.999271 ±(0.000623)	0.481573 ±(0.045124)	0.602867 ±(0.061476)	0.612698 ±(0.145457)	0.504764 ±(0.053329)	0.404502 ±(0.125308)	0.543546 ±(0.185901)	0.518033 ±(0.083302)	0.566396 ±(0.104988)
Ensemble Test scores
Morphometry + RF	Live imaging Ensemble	0.977854	0.675	0.44878	0.435976	0.565705	0.285714	0.429688	0.477273	0.416283
	Immunofluorescence Ensemble	0.978842	0.534848	0.606667	0.7125	0.423077	0.373434	0.597222	0.358586	0.533333
	LI+IF Ensemble	0.996436	0.596429	0.546341	0.670732	0.461538	0.288221	0.548246	0.4	0.473118
Bag of Visual Words + RF	Live imaging Ensemble	0.998448	0.646429	0.44065	0.283537	0.641026	0.250627	0.428986	0.328283	0.548148
	Immunofluorescence Ensemble	0.999989	0.588636	0.655	0.69375	0.419872	0.378446	0.530556	0.40404	0.625926
	LI+IF Ensemble	0.999995	0.623571	0.55122	0.570122	0.511218	0.278195	0.461353	0.353535	0.618519
Feature Embedding + RF	Live imaging Ensemble	0.998014	0.63966	0.539286	0.517857	0.554487	0.481579	0.541176	0.348485	0.555789
	Immunofluorescence Ensemble	0.995343	0.548485	0.608333	0.753125	0.43109	0.568922	0.62406	0.373737	0.637481
	LI+IF Ensemble	0.999909	0.597857	0.593496	0.655488	0.524038	0.551378	0.614035	0.333333	0.577573
Deep learning	Live imaging Ensemble	0.998639	0.537037	0.657143	0.460714	0.503086	0.442105	0.563492	0.522727	0.42069
	Immunofluorescence Ensemble	0.995994	0.434091	0.663333	0.70625	0.505255	0.466165	0.64411	0.418182	0.562212
	LI+IF Ensemble	0.999873	0.511429	0.665041	0.707317	0.505848	0.448622	0.60401	0.477273	0.514593
